# ADEVO: Proof-of-concept of Adenovirus Directed EVOlution by random peptide display on the fiber knob

**DOI:** 10.1101/2023.11.16.567388

**Authors:** Erwan Sallard, Julian Fischer, Nissai Beaude, Arsalene Affes, Eric Ehrke-Schulz, Wenli Zhang, Adrian Westhaus, Marti Cabanes-Creus, Leszek Lisowski, Zsolt Ruszics, Anja Ehrhardt

## Abstract

Directed evolution of viral vectors involves the generation of randomized libraries followed by artificial selection of improved variants. Directed evolution only yielded limited results in adenovirus vector (AdV) development until now, mainly due to insufficient complexities of randomized libraries.

Clinical applications of AdVs as gene therapy or oncolytic vectors are still hampered by the predetermined tropism of natural types. To overcome this challenge, we hypothesized that the technology of randomized peptide insertions on the capsid surface can be incorporated into the AdV bioengineering toolbox for vector retargeting. Here we developed Adenovirus Directed EVOlution (ADEVO) protocols based on fiber knob peptide display.

As a proof-of-concept, HAdV-C5-derived libraries were constructed following three distinct protocols and selected on A549-DCAR cells that lack the HAdV-C5 primary receptor, with the goal of identifying variants able to infect and lyse these tumor cells more efficiently. All protocols enabled the construction of high complexity libraries with up to 9.6x10^5 unique variants, an approximate 100-fold improvement compared to previously published AdV libraries. After selection, the most enriched variants did not display enhanced infectivity but rather more efficient replication and cell lysis. This warrants investigations into potential unsuspected involvement of the fiber protein in adenovirus replication.

**GRAPHICAL ABSTRACT:** 
