## Supplementary Table 1 for "ADEVO: Proof-of-concept of Adenovirus Directed EVOlution by random peptide display on the fiber knob"

### Sheet: Sheet1
oligonucleotide	function
cagtttcctcctgttcctgtccatccgcacccactatcttcatgttgttgtttgttcaaaaaaaagcccgctc	forward PCR primer, selection marker PCR, Protocol 1 assembly backbone cloning and cloning of the Ad5-∆Fiber vector
tgaattacaacagtactgcgatgagtggcagggcggggcgtaatttaaatgctgacactctcttaaggtagc	reverse PCR primer, selection marker PCR, Protocol 1 assembly backbone cloning
cagtttcctcctgttcctgtccatccgcacccactatcttcatgttgttgcagatgaagcgcgcaagttaattaaATTTAAATTACGCCCCGCCCTGCCACTCATCGCAGTACTGTTGTAATTCA	selection marker deletion, Protocol 1 assembly backbone cloning
CTTCGAAcagatgaagcgcgcaag	forward PCR primer, subcloning of the right hand side of the Ad5 genome in a pJet backbone, Protocol 1 shuttle plasmid cloning
GTTCGAAcatcatcaataatataccttattttgg	reverse PCR primer, subcloning of the right hand side of the Ad5 genome in a pJet backbone, Protocol 1 shuttle plasmid cloning
ggACTAGTctGGATCCagttgtgtctcctgtttcctg	forward PCR primer, insertion of BamH1 and Spe1 restriction sites in the fiber gene, Protocol 1 shuttle plasmid cloning
ctGGATCCagACTAGTccaagtgcatactctatgtcattttc	reverse PCR primer, insertion of BamH1 and Spe1 restriction sites in the fiber gene, Protocol 1 shuttle plasmid cloning
taacactaaccattacactaaacggtacacaggaaacaggagacacaacttttgttcaaaaaaaagcccgctc	forward PCR primer, selection marker PCR, Protocol 2 assembly backbone cloning
tagttgtggccagaccagtcccatgaaaatgacatagagtatgcacttggGCTGACACTCTCTTAAGGTAGC	reverse PCR primer, selection marker PCR, Protocol 2 assembly backbone cloning
taacactaaccattacactaaacggtacacaggaaacaggagacacaactATTTAAATccaagtgcatactctatgtcattttcatgggactggtctggccacaacta	selection marker replacement by a Swa1 restriction site, Protocol 2 assembly backbone cloning
ttttctgcaattgaaaaataaacacgttgaaacataacacaaacgattctGCTGACACTCTCTTAAGGTAGC	reverse PCR primer, selection marker PCR, cloning of the Ad5-∆Fiber vector
cagtttcctcctgttcctgtccatccgcacccactatcttcatgttgttgagaatcgtttgtgttatgtttcaacgtgtttatttttcaattgcagaaaa	selection marker deletion, cloning of the Ad5-∆Fiber vector
cacaggaaacaggagacacaactGGATCCNNKNNKNNKNNKNNKNNKNNKNCTAGTccaagtgcatactctatgtcatt	Protocol 1 random oligonucleotide
acacaggaaacaggagacacaactATTTBKNNKNNKNNKNNKNNKNNKVNAAATccaagtgcatactctatgtcattt	Protocols 2 and 3 random oligonucleotide
acaggaaacaggagacacaactGGATCCTGTCTGTATAAGGGTTGGCATTCTAGTccaagtgcatactctatgtcat	CLY variant recloning
acaggaaacaggagacacaactGGATCCTTTTATAAGCATTCTGATAATGCTAGTccaagtgcatactctatgtcat	FYK variant recloning
gaaacaggagacacaactATTTTGCGTACGAGGAGGCATAAGCGAAATccaagtgcatactctatg	LRT variant recloning
gaaacaggagacacaactATTTCGCGTGGTAGGAGGCTGAAGAAAAATccaagtgcatactctatg	SRG variant recloning
gaaacaggagacacaactATTTCGGTGGCGCGGAAGCGTCGGAGAAATccaagtgcatactctatg	SVA variant recloning
gaaacaggagacacaactATTTGGTCGCGTTGGCGGAGTATGAGAAATccaagtgcatactctatg	WSR variant recloning
ggtattgcagcttcctcctgg	forward primer, qPCR titration of all vectors
accggtttccgtgtcatatgg	reverse primer, qPCR titration of fiber-containing vectors
acacgttgaaacataacacaaacg	reverse primer, qPCR titration of the Ad5-∆Fiber vector
ggaattgatttgggagagcatc	forward primer, qPCR titration of cellular hB2M gene copies for infectious units titration
caggtcctggctctacaatttactaa	reverse primer, qPCR titration of cellular hB2M gene copies for infectious units titration
AATAgtcagtcaagtttacttaaacgg	forward barcoded primer for NGS, pair 1
AATAggccagaccagtcccatg	reverse barcoded primer for NGS, pair 1
TTATgtcagtcaagtttacttaaacgg	forward barcoded primer for NGS, pair 2
TTATggccagaccagtcccatg	reverse barcoded primer for NGS, pair 2
GGCGgtcagtcaagtttacttaaacgg	forward barcoded primer for NGS, pair 3
GGCGggccagaccagtcccatg	reverse barcoded primer for NGS, pair 3
CCGCgtcagtcaagtttacttaaacgg	forward barcoded primer for NGS, pair 4
CCGCggccagaccagtcccatg	reverse barcoded primer for NGS, pair 4
AGGTgtcagtcaagtttacttaaacgg	forward barcoded primer for NGS, pair 5
AGGTggccagaccagtcccatg	reverse barcoded primer for NGS, pair 5
GTTCgtcagtcaagtttacttaaacgg	forward barcoded primer for NGS, pair 6
GTTCggccagaccagtcccatg	reverse barcoded primer for NGS, pair 6
aagccataccaaacgacgag	forward qPCR primer for AmpR gene, benzonase efficiency test
gtctattaattgttgccgggaag	reverse qPCR primer for AmpR gene, benzonase efficiency test
