## Supplementary Table 2 for "ADEVO: Proof-of-concept of Adenovirus Directed EVOlution by random peptide display on the fiber knob"

### Sheet: Sheet1
Genome libraries	Protocol 1	Protocol 2
number of NGS reads that passed quality controls	6,159,383	4,564,775
count of the dominant variant	48	28
percentage of insert reads with stop codons	19.68	17.30
theoretical percentage of inserts with stop codons	19.93	17.35
